# Leukemic Stem Cell Subtypes Drive Distinct Niche Remodeling in Acute Myeloid Leukemia

**DOI:** 10.64898/2026.08.24.746513

**Authors:** Karin D. Prummel, Anna Mathioudaki, Ivan Berest, Shubhankar Sood, Lixiazi He, Thorsten Richter, Yaǧmur Başkan, Jonas Rauchhaus, Clarissa Holitsch, Aryan Kamal, Juan Jauregui-Lozano, Dirk Hart, Rim Moussa, Robert Reinhardt, Swati Garg, Claudia Waskow, Carsten Müller-Tidow, Sinem K. Saka, Konstantinos Kokkaliaris, Marieke A.G. Essers, Caroline Pabst, Judith B. Zaugg

**Author notes:** these authors contributed equally (Karin D. Prummel, Anna Mathioudaki, Ivan Berest). co-correspondence to and.

## Abstract

Leukemic stem cells (LSCs) sustain acute myeloid leukemia (AML) and are implicated in therapy resistance and relapse. Yet, it remains unknown how LSCs remodel the bone marrow niche. AML is known to alter stromal and vascular microenvironments, but these effects are difficult to separate from bulk leukemic burden and immune inflammation. Here, we use isogenic human AML xenografts with distinct LSC characteristics but comparable engraftment to define LSC-associated niche remodeling *in vivo*. Single-cell profiling revealed that LSC-high AML shifts the mesenchymal niche toward fibro-inflammatory states, expanding *Fmod+* fibroblasts and *Cd34*^+^ perivascular fibroblast-like cells while suppressing osteolineage differentiation. The leukemic compartment remained heterogeneous, with a specific MEP-like LSC population expressing niche-remodeling ligands including TGFB1, IL1B, and ANGPT1. LSC-high AML activated a TGFβ-responsive, CREB3L1-controlled fibroblast trajectory, and perturbing TGFβ signaling or CREB3L1 activation reduced stromal support for AML cells. These findings identify a specific LSC subtype as a source of niche-remodeling cues that shape specialized leukemia-supportive niches.
