## Supplemental Table 4 for "Leukemic Stem Cell Subtypes Drive Distinct Niche Remodeling in Acute Myeloid Leukemia"

### Sheet: Flow cytometry
Antibodies used for flow cytometry						Experiments
						scRNA-seq PDX			LSC/HSPC fractions	Co-culture
Target	Comment	Fluorophore	Dilution	Supplier	Catalog Number	Mouse HSPCs	Human HSPCs/AML	Mouse niche
mPDFGR		PE-Cy7	1:150	eBioscience	2071282			x
mTer119		FITC	1:500	Invitrogen	1989148			x
mCD41		FITC		BD Pharmingen	9281961			x
mCD45		FITC	1:1000	eBioscience	11045182			x
mCD200		AF700		BD Horizon	565546			x
mCD31		BV421		Invitrogen	562939			x
mCD71		PE	1:300	eBioscience	12071183			x
hCD45		BV711	1:400	Biolegend	563685			x
hCD34		APC-Cy7	1:50	Biolegend	343514			x
mCD150		PE-Cy7	1:500	Biolegend	115914	x
mCD48		FITC	1:1000	Biolegend	103404	x
mTer119	Lineage depletion	AF700	1:200	Biolegend	475921	x
mCD11b	Lineage depletion	AF700	1:500	Invitrogen	2106095	x
mB220	Lineage depletion	AF700	1:200	eBioscience	2283174	x
mCD4	Lineage depletion	AF700	1:1000	Invitrogen	4313129	x
mGr1	Lineage depletion	AF700	1:2000	Invitrogen	4313597	x
mCD8a	Lineage depletion	AF700	1:1000	Invitrogen	4329739	x
mSca1		APC-Cy7	1:100	BD Pharmingen	560600	x
mCD34		BV421	1:30	BD Horizon	562608	x
m-cKit		BV711	1:2000	Biolegend	105835	x
hCD19		PE-Cy7	1:50	BD Biosciences	557835				x
hCD3		FITC	1:50	BD Biosciences	555332				x
hCD45		AF700	1:100	Biolegend	304023		x		x	x
hCD45		Pacific Blue	1:50	Biolegend	304022				x
hCD45RA		APC-Cy7	1:50	Biolegend	304128				x
hCD45RA		BV510	1:200	Biolegend	304141					x
hCD34		BV421	1:50	BD Biosciences	562577		x		x
hCD34		BV650	1:50	Biolegend	343623					x
hCD34		APC	1:50	Biolegend	343608				x
hCD33		PE	1:20	BD Biosciences	555450				x
hGPR56		PE	1:50	Biolegend	358203				x	x
hCD73		Pacific Blue	1:100	Biolegend	344012					x
Zombie		BV570	1:400	Biolegend	423103	x	x	x	x
Fixable Viability		FV780	1:1000	eBioscience	65-0865014					x

### Sheet: Immunofluorescence
Target	Conjugate	Dilution	Supplier	Catalog Number
hCD90		1:200	Abcam	ab181469
hGPR56	PE	1:100	Biolegend	358203
Osteopontin		1:40	R&D Systems	AF808
Laminin		3:100	Novus	NBP300-144
Collagen Type I		1:40	Southern Biotech	1310-01
mEndoglin/CD105		1:25	R&D Systems	AF1320
hCD45		1:20	Bio-Rad	MCA345GT
Anti-mouse	AF594	1:1000	Invitrogen	A-11032
Anti-rat	CF543	1:50	Biotium	20320
Anti-goat	CF633	1:50	Biotium	20127
Anti-rabbit	CF680	1:50	Biotium	20418
Anti-goat	CF750	1:50	Biotium	20362

### Sheet: TotalSeq-B
Target	Supplier	Catalog Number	Barcode Sequence
TotalSeq™-B0301 anti-mouse Hashtag 1	Biolegend	155831	ACCCACCAGTAAGAC
TotalSeq™-B0304 anti-mouse Hashtag 4	Biolegend	155837	AAAGCATTCTTCACG
TotalSeq™-B0305 anti-mouse Hashtag 5	Biolegend	155839	CTTTGTCTTTGTGAG
TotalSeq™-B0251 anti-human Hashtag 1	Biolegend	394631	GTCAACTCTTTAGCG
TotalSeq™-B0252 anti-human Hashtag 2	Biolegend	394633	TGATGGCCTATTGGG
TotalSeq™-B0253 anti-human Hashtag 3	Biolegend	394635	TTCCGCCTCTCTTTG
TotalSeq™-B0254 anti-human Hashtag 4	Biolegend	394637	AGTAAGTTCAGCGTA
TotalSeq™-B0255 anti-human Hashtag 5	Biolegend	394639	AAGTATCGTTTCGCA
TotalSeq™-B0256 anti-human Hashtag 6	Biolegend	394641	GGTTGCCAGATGTCA

### Sheet: Western blot
Target	Conjugate	Supplier	Catalog Number
GAPDH		GeneTex	GTX627408
HLF		Abnova	H00003131-M04
Anti-mouse	HRP	Dianova	115-036-062
