## Supplemental Table 3 for "Leukemic Stem Cell Subtypes Drive Distinct Niche Remodeling in Acute Myeloid Leukemia"

### Sheet: Coculture MSCs
MSC donor	Age	Sex	Condition	Experiment
Donor 1	63	male	AML post-alloSCT	LSC-high/low co-culture
Donor 2	32	male	AML post-alloSCT	LSC-high/low co-culture
Donor 3	39	male	AML post-alloSCT	LSC-high/low co-culture
Donor 4	28	male	AML post-alloSCT	LSC-high/low co-culture
