## Supplemental Table 1 for "Leukemic Stem Cell Subtypes Drive Distinct Niche Remodeling in Acute Myeloid Leukemia"

### Sheet: HSPC support signature
Human	Mouse
KITLG	Kitl
CXCL12	Cxcl12
SPP1	Spp1
VEGFC	Vegfc
ANGPTL1	Angptl1
ANGPTL2	Angptl2
VCAM1	Vcam1
ITGA4	Itga4
TGFB1	Tgfb1
ITGA1	Itga1
IGF1	Igf1
IGF2	Igf2
LPL	Lpl
IL3	Il3
IL6	Il6
IL7	Il7
IL11	Il11
CSF1	Csf1
CSF2	Csf2
CSF3	Csf3
ESR1	Esr1
WNT5A	Wnt5a
BMP2	Bmp2
BMP3	Bmp3
BMP4	Bmp4
BMP5	Bmp5
BMP6	Bmp6
BMP7	Bmp7
GDF2	Gdf2
BMP10	Bmp10
FGF1	Fgf1
FGF2	Fgf2
FGF7	Fgf7
FGF23	Fgf23
PF4	Pf4
THPO	Thpo
FLT3LG	Flt3l
JAG1	Jag1
JAG2	Jag2
PTN	Ptn
ACKR1	Ackr1
ADIPOQ	Adipoq
WNT3A	Wnt3a
WNT2B	Wnt2b
WNT10B	Wnt10b
RARRES2	Rarres2
